# Culturing of ‘Unculturable’ Subsurface Microbes: Natural Organic Carbon Source Fuels the Growth of Diverse and Distinct Bacteria from Groundwater

**DOI:** 10.1101/2020.05.01.073353

**Authors:** Xiaoqin Wu, Sarah Spencer, Sara Gushgari-Doyle, Mon Oo Yee, Jana Voriskova, Yifan Li, Eric J. Alm, Romy Chakraborty

## Abstract

The recovery and cultivation of diverse field-related microorganisms from the terrestrial subsurface environment remains a challenge despite recent advances in modern molecular technology. Here we applied natural organic carbon (C), i.e., sediment-derived natural organic matter (NOM) and bacterial cell lysate, to groundwater microbial communities for a 30-day enrichment incubation, followed by conventional direct-plating for isolation. The groundwater was collected from a background well at the Oak Ridge Reservation Field Research Center, Tennessee. As a comparison, we also included enrichments amended with simple organic C sources, including glucose, acetate, benzoate, oleic acid, cellulose, and mixed vitamins. Our results demonstrate that complex natural organic C sources are more effective in enriching diverse bacterial species from groundwater than simple organic C sources. Microcosms amended with simple organic C (glucose, acetate, benzoate, or oleic acid) show significantly lower biodiversity than unamended control and are dominated by only few phyla such as *Proteobacteria* and *Bacteroidetes*. In contrast, microcosms amended with complex natural organic C (sediment NOM or bacterial cell lysate) display significantly higher biodiversity, and enrich distinct species from the phyla that are poorly represented in published culture collections (e.g., *Verrucomicrobia, Planctomycetes*, and *Armatimonadetes*). Our subsequent isolation efforts from natural organic C-amended enrichments led to 222 purified bacterial isolates representing 5 phyla, 16 orders, and 54 distinct species including candidate novel, rarely cultivated, and undescribed organisms.

**Importance:** Innovative strategies for recovering bacterial strains representing the true diversity of microbial communities in the terrestrial subsurface would significantly advance the understanding of ecologically critical taxa residing in these ecosystems. In this study, we demonstrate that complex natural organic C that mimic the naturally available resources for microbes encourages the growth of diverse bacteria much more robustly than traditional simplistic organic C sources. Results from this study will substantially advance and improve the design of strategies to effectively cultivate and isolate diverse and novel subsurface microorganisms in the laboratory. Obtaining axenic cultures of the ‘once-unculturable’ microorganisms will greatly enhance our understanding of microbial physiology, function, and roles in different biogeochemical niches in terrestrial subsurface ecosystems.
