## Supplementary material for "Culturing of ‘Unculturable’ Subsurface Microbes: Natural Organic Carbon Source Fuels the Growth of Diverse and Distinct Bacteria from Groundwater": Table S1

### Sheet: Sheet1
OTU	Kingdom_SILVA	Phylum_SILVA	Class_SILVA	Order_SILVA	Family_SILVA	Genus_SILVA	Enriched C type	Enriched condition*	Isolate ID (per BLAST)	Identity (between amplicon and isolate 16S sequence)
denovo713	Bacteria	Acidobacteriota	Acidobacteriae	Bryobacterales	Bryobacteraceae	Bryobacter	Ex complex C	H10,H20,H30
denovo778	Bacteria	Acidobacteriota	Acidobacteriae	Paludibaculum			Ex complex C	H10,H20,H30
denovo2868	Bacteria	Acidobacteriota	Acidobacteriae	Paludibaculum			Ex complex C	H10,H20,H30
denovo1831	Bacteria	Acidobacteriota	Blastocatellia	44159			Ex simple C	C30
denovo3145	Bacteria	Acidobacteriota	Blastocatellia	44159			Ex simple C	C30
denovo605	Bacteria	Acidobacteriota	Vicinamibacteria	Vicinamibacterales			Ex complex C	H20,H30
denovo1267	Bacteria	Acidobacteriota	Vicinamibacteria	Vicinamibacterales	Vicinamibacteraceae		Ex complex C	G20,G30,H20,H30
denovo973	Bacteria	Acidobacteriota	Acidobacteriae				Ex complex C	H30
denovo2461	Bacteria	Actinobacteriota	Acidimicrobiia	Microtrichales	Ilumatobacteraceae		Ex complex C	H30
denovo110	Bacteria	Actinobacteriota	Actinobacteria	Micrococcales	Intrasporangiaceae	Phycicoccus	Ex complex C	G10,G30
denovo2834	Bacteria	Actinobacteriota	Actinobacteria	Corynebacteriales	Mycobacteriaceae	Mycobacterium	Ex complex C	G10,G20
denovo243	Bacteria	Actinobacteriota	Actinobacteria	Micrococcales	Microbacteriaceae	Microbacterium	Ex complex C	G10,G20,H30	FW305-C-20	1
denovo422	Bacteria	Actinobacteriota	Actinobacteria	Micrococcales	Micrococcaceae	Paenarthrobacter	Ex complex C	H10,H20,H30	FW305-C-256,257	1
denovo61	Bacteria	Actinobacteriota	Actinobacteria	Propionibacteriales	Nocardioidaceae	Nocardioides	Ex complex C	G10
denovo226	Bacteria	Actinobacteriota	Actinobacteria	Propionibacteriales	Nocardioidaceae	Nocardioides	Ex complex C	G20,H20
denovo2471	Bacteria	Armatimonadota	Armatimonadia	Armatimonadales			Ex complex C	H10
denovo1843	Bacteria	Armatimonadota	Chthonomonadetes	Chthonomonadales	Chthonomonadaceae	Chthonomonas	Ex complex C	H20,H30
denovo1800	Bacteria	Armatimonadota	Fimbriimonadia	Fimbriimonadales	Fimbriimonadaceae		Ex complex C	H30
denovo3318	Bacteria	Armatimonadota	uncultured				Ex complex C	H20
denovo392	Bacteria	Bacteroidota	Bacteroidia	Chitinophagales	Chitinophagaceae	Edaphobaculum	Ex complex C	H30
denovo756	Bacteria	Bacteroidota	Bacteroidia	Chitinophagales	Chitinophagaceae	Edaphobaculum	Ex complex C	H10,H30
denovo526	Bacteria	Bacteroidota	Bacteroidia	Chitinophagales	Chitinophagaceae		Both complex and simple C	C20,G10,H10	FW305-C-185	1
denovo614	Bacteria	Bacteroidota	Bacteroidia	Chitinophagales	Chitinophagaceae		Both complex and simple C	C20,E30,G10,H10
denovo1852	Bacteria	Bacteroidota	Bacteroidia	Chitinophagales	Chitinophagaceae		Ex simple C	A30
denovo1938	Bacteria	Bacteroidota	Bacteroidia	Chitinophagales	Chitinophagaceae		Ex complex C	H10,H20
denovo3451	Bacteria	Bacteroidota	Bacteroidia	Chitinophagales	Chitinophagaceae		Ex simple C	A10
denovo158	Bacteria	Bacteroidota	Bacteroidia	Chitinophagales	Saprospiraceae	Phaeodactylibacter	Ex complex C	H10,H20,H30
denovo453	Bacteria	Bacteroidota	Bacteroidia	Chitinophagales	Saprospiraceae	uncultured	Ex complex C	H20,H30
denovo994	Bacteria	Bacteroidota	Bacteroidia	Cytophagales	Spirosomaceae	Emticicia	Ex complex C	H10	FW305-C-80,30-33	1
denovo1165	Bacteria	Bacteroidota	Bacteroidia	Cytophagales	Spirosomaceae	Arcicella	Ex simple C	A10,A20
denovo2050	Bacteria	Bacteroidota	Bacteroidia	Cytophagales	Spirosomaceae	Runella	Both complex and simple C	C30,G10,H10
denovo271	Bacteria	Bacteroidota	Bacteroidia	Cytophagales	Spirosomaceae		Ex simple C	A30
denovo2606	Bacteria	Bacteroidota	Bacteroidia	Cytophagales	Microscillaceae		Ex simple C	A30
denovo2744	Bacteria	Bacteroidota	Bacteroidia	Cytophagales	Microscillaceae	uncultured	Ex complex C	H30
denovo3163	Bacteria	Bacteroidota	Bacteroidia	Cytophagales	Spirosomaceae	Flectobacillus	Ex simple C	A10,A20,A30,B20,B30	FW305-C-70,79,258,263,264,265,293	1
denovo2749	Bacteria	Bacteroidota	Bacteroidia	Flavobacteriales	Crocinitomicaceae	Fluviicola	Ex complex C	G10,G30,H20,H30
denovo1317	Bacteria	Bacteroidota	Bacteroidia	Flavobacteriales	Flavobacteriaceae	Flavobacterium	Ex complex C	H10
denovo2523	Bacteria	Bacteroidota	Bacteroidia	Flavobacteriales	Flavobacteriaceae	Flavobacterium	Ex complex C	H10	FW305-C-10-5	1
denovo2119	Bacteria	Bacteroidota	Bacteroidia	Flavobacteriales	Weeksellaceae	Chryseobacterium	Ex complex C	G10
denovo1239	Bacteria	Bacteroidota	Bacteroidia	Sphingobacteriales	Sphingobacteriaceae	Pedobacter	Ex complex C	H10	FW305-C-75,78,277	1
denovo1361	Bacteria	Bacteroidota	Bacteroidia	Sphingobacteriales	Sphingobacteriaceae	Pedobacter	Ex complex C	G20,G30,H10,H30
denovo1405	Bacteria	Bacteroidota	Bacteroidia	Sphingobacteriales	env.OPS 17		Ex complex C	G10	FW305-C-21,23	1
denovo2797	Bacteria	Bacteroidota	Bacteroidia	Sphingobacteriales	env.OPS 17		Ex complex C	H20,H30
denovo3006	Bacteria	Bacteroidota	Bacteroidia	Sphingobacteriales	NS11-12	marine group	Ex complex C	H10
denovo3081	Bacteria	Bacteroidota	Bacteroidia	Sphingobacteriales	NS11-12	marine group	Ex complex C	H10,H30
denovo2736	Bacteria	Bacteroidota	Kapabacteria	Kapabacteriales			Ex simple C	B10,B20,C20,C30
denovo1248	Bacteria	Chloroflexi	Anaerolineae	Caldilineales	Caldilineaceae	uncultured	Ex complex C	H20,H30
denovo2103	Bacteria	Firmicutes	Bacilli	Paenibacillales	Paenibacillaceae	Paenibacillus	Ex complex C	G20
denovo235	Bacteria	Myxococcota	Myxococcia	Myxococcales	Myxococcaceae	P3OB-42	Ex simple C	B10,B20,B30
denovo1153	Bacteria	Myxococcota	Polyangia	Blfdi19			Ex complex C	G30,H20
denovo1794	Bacteria	Myxococcota	Polyangia	mle1-27			Ex complex C	G10
denovo2775	Bacteria	Myxococcota	Polyangia	Polyangiales	Polyangiaceae	Pajaroellobacter	Ex complex C	G20
denovo2589	Bacteria	Nitrospirota	Nitrospiria	Nitrospirales	Nitrospiraceae	Nitrospira	Ex complex C	G20,G30,H20,H30
denovo2235	Bacteria	Planctomycetota	Phycisphaerae	Phycisphaerales	Phycisphaeraceae	SM1A02	Both complex and simple C	C30,G20,G30
denovo2280	Bacteria	Planctomycetota	Planctomycetes	Gemmatales	Gemmataceae	Fimbriiglobus	Ex complex C	H30
denovo2118	Bacteria	Planctomycetota	Planctomycetes	Gemmatales	Gemmataceae	Gemmata	Ex complex C	H30
denovo3111	Bacteria	Planctomycetota	Planctomycetes	Gemmatales	Gemmataceae	Gemmata	Ex complex C	H30
denovo1115	Bacteria	Planctomycetota	Planctomycetes	Gemmatales	Gemmataceae	uncultured	Ex complex C	H10,H20,H30
denovo252	Bacteria	Planctomycetota	Planctomycetes	Gemmatales	Gemmataceae		Ex complex C	H10,H20
denovo1257	Bacteria	Planctomycetota	Planctomycetes	Isosphaerales	Isosphaeraceae		Ex complex C	H30
denovo2264	Bacteria	Planctomycetota	Planctomycetes	Isosphaerales	Isosphaeraceae		Ex complex C	H30
denovo240	Bacteria	Planctomycetota	Planctomycetes	Pirellulales	Pirellulaceae	uncultured	Ex complex C	H30
denovo2404	Bacteria	Planctomycetota	Planctomycetes	Pirellulales	Pirellulaceae	uncultured	Ex complex C	G30
denovo3447	Bacteria	Planctomycetota	Planctomycetes	Planctomycetales	Rubinisphaeraceae	Planctomicrobium	Ex complex C	H10,H20,H30
denovo358	Bacteria	Planctomycetota	Planctomycetes	Planctomycetales	Schlesneriaceae	Planctopirus	Ex complex C	H30
denovo3048	Bacteria	Planctomycetota	Planctomycetes	Planctomycetales	Schlesneriaceae	Schlesneria	Ex complex C	G10,G20,G30
denovo826	Bacteria	Planctomycetota	Planctomycetes	Planctomycetales	uncultured		Ex complex C	H30
denovo2796	Bacteria	Planctomycetota	Planctomycetes	Planctomycetales	uncultured		Ex complex C	H20,H30
denovo3219	Bacteria	Planctomycetota	Planctomycetes	Planctomycetales	uncultured		Ex complex C	H30
denovo2577	Bacteria	Planctomycetota	Planctomycetes	Planctomycetales			Ex complex C	H30
denovo141	Bacteria	Planctomycetota	Planctomycetes	uncultured			Ex complex C	G30
denovo3050	Bacteria	Proteobacteria	Alphaproteobacteria	Acetobacterales	Acetobacteraceae	Roseococcus	Ex simple C	E30	FW305-C-136D	1
denovo1050	Bacteria	Proteobacteria	Alphaproteobacteria	Acetobacterales	Acetobacteraceae	Roseomonas	Ex complex C	H30
denovo2454	Bacteria	Proteobacteria	Alphaproteobacteria	Acetobacterales	Acetobacteraceae	uncultured	Ex complex C	H20,H30
denovo1593	Bacteria	Proteobacteria	Alphaproteobacteria	Acetobacterales	Acetobacteraceae		Ex complex C	H10,H20,H30
denovo2739	Bacteria	Proteobacteria	Alphaproteobacteria	Azospirillales	Azospirillaceae	Azospirillum	Ex complex C	G10,G20,G30
denovo375	Bacteria	Proteobacteria	Alphaproteobacteria	Azospirillales	Azospirillaceae		Ex complex C	H30
denovo2423	Bacteria	Proteobacteria	Alphaproteobacteria	Azospirillales	Inquilinaceae	Inquilinus	Ex complex C	H20,H30
denovo310	Bacteria	Proteobacteria	Alphaproteobacteria	Caulobacterales	Caulobacteraceae	Brevundimonas	Ex simple C	B20,B30,E30	FW305-C-18	0.99
denovo391	Bacteria	Proteobacteria	Alphaproteobacteria	Caulobacterales	Caulobacteraceae	Phenylobacterium	Ex simple C	B20,E20,E30
denovo1773	Bacteria	Proteobacteria	Alphaproteobacteria	Caulobacterales	Caulobacteraceae	Caulobacter	Both complex and simple C	C30,H10,H20,H30	FW305-C-128	1
denovo1803	Bacteria	Proteobacteria	Alphaproteobacteria	Caulobacterales	Caulobacteraceae	Caulobacter	Ex simple C	A10,A20,A30,B10
denovo1897	Bacteria	Proteobacteria	Alphaproteobacteria	Caulobacterales	Caulobacteraceae		Ex simple C	E20,E30
denovo1985	Bacteria	Proteobacteria	Alphaproteobacteria	Caulobacterales	Caulobacteraceae		Ex simple C	E30
denovo2422	Bacteria	Proteobacteria	Alphaproteobacteria	Caulobacterales	Caulobacteraceae		Ex simple C	B20,B30
denovo564	Bacteria	Proteobacteria	Alphaproteobacteria	Caulobacterales	Hyphomonadaceae	Hirschia	Both complex and simple C	C30,H10,H20,H30
denovo373	Bacteria	Proteobacteria	Alphaproteobacteria	Paracaedibacterales	Paracaedibacteraceae	uncultured	Ex complex C	G10
denovo448	Bacteria	Proteobacteria	Alphaproteobacteria	Reyranellales	Reyranellaceae	Reyranella	Ex complex C	G30,H10,H20,H30
denovo657	Bacteria	Proteobacteria	Alphaproteobacteria	Reyranellales	Reyranellaceae	Reyranella	Ex complex C	G30,H20,H30
denovo1557	Bacteria	Proteobacteria	Alphaproteobacteria	Reyranellales	Reyranellaceae	Reyranella	Both complex and simple C	C30,H10,H20,H30
denovo2345	Bacteria	Proteobacteria	Alphaproteobacteria	Reyranellales	Reyranellaceae	uncultured	Ex complex C	H30
denovo1783	Bacteria	Proteobacteria	Alphaproteobacteria	Rhizobiales	A0839		Ex complex C	H30
denovo1081	Bacteria	Proteobacteria	Alphaproteobacteria	Rhizobiales	Beijerinckiaceae	Bosea	Ex simple C	C30
denovo2324	Bacteria	Proteobacteria	Alphaproteobacteria	Rhizobiales	Beijerinckiaceae	Bosea	Both complex and simple C	C30,H10	FW305-C-101	1
denovo2653	Bacteria	Proteobacteria	Alphaproteobacteria	Rhizobiales	Beijerinckiaceae	Bosea	Both complex and simple C	B20,B30,C20,C30,E30,G10,H10	FW305-C-74,92,116,117,121,275	1
denovo1103	Bacteria	Proteobacteria	Alphaproteobacteria	Rhizobiales	Beijerinckiaceae		Ex complex C	H20,H30
denovo3223	Bacteria	Proteobacteria	Alphaproteobacteria	Rhizobiales	Beijerinckiaceae	Methylobacterium-Methylorubrum	Ex simple C	B10	FW305-C-198	1
denovo3071	Bacteria	Proteobacteria	Alphaproteobacteria	Rhizobiales	Devosiaceae	Devosia	Ex complex C	G30,H10,H20,H30	FW305-C-47,77,91,93,99,106,123,141,156	1
denovo1805	Bacteria	Proteobacteria	Alphaproteobacteria	Rhizobiales	Hyphomicrobiaceae		Ex complex C	H20,H30
denovo1807	Bacteria	Proteobacteria	Alphaproteobacteria	Rhizobiales	Hyphomicrobiaceae	Hyphomicrobium	Ex complex C	H20
denovo1951	Bacteria	Proteobacteria	Alphaproteobacteria	Rhizobiales	Hyphomicrobiaceae	Pedomicrobium	Ex simple C	A20,A30,B20,C20,C30
denovo3143	Bacteria	Proteobacteria	Alphaproteobacteria	Rhizobiales	Kaistiaceae	Kaistia	Ex complex C	H10,H20,H30
denovo1745	Bacteria	Proteobacteria	Alphaproteobacteria	Rhizobiales	Rhizobiaceae	Allorhizobium-Neorhizobium-Pararhizobium-Rhizobium	Ex complex C	G10,G20,G30,H10,H20	FW305-C-176I	1
denovo3150	Bacteria	Proteobacteria	Alphaproteobacteria	Rhizobiales	Rhizobiaceae	Allorhizobium-Neorhizobium-Pararhizobium-Rhizobium	Ex complex C	G30	FW305-C-8,26,27,30,39,43	1
denovo388	Bacteria	Proteobacteria	Alphaproteobacteria	Rhizobiales	Rhizobiales	Incertae Sedis uncultured	Ex complex C	G10,H20,H30
denovo736	Bacteria	Proteobacteria	Alphaproteobacteria	Rhizobiales	Rhizobiales	Incertae Sedis Phreatobacter	Both complex and simple C	C30,G20,H10	FW305-C-134A	1
denovo2687	Bacteria	Proteobacteria	Alphaproteobacteria	Rhizobiales	Rhizobiales	Incertae Sedis Nordella	Ex complex C	G10,G20,G30	FW305-C-112	1
denovo1507	Bacteria	Proteobacteria	Alphaproteobacteria	Rhizobiales	Xanthobacteraceae	Xanthobacter	Both complex and simple C	C30,H10,H20,H30
denovo2031	Bacteria	Proteobacteria	Alphaproteobacteria	Rhizobiales	Xanthobacteraceae	Xanthobacter	Ex complex C	H10,H20,H30
denovo2630	Bacteria	Proteobacteria	Alphaproteobacteria	Rhizobiales	Xanthobacteraceae		Ex complex C	H20
denovo568	Bacteria	Proteobacteria	Alphaproteobacteria	Rhizobiales			Ex complex C	H20,H30
denovo1251	Bacteria	Proteobacteria	Alphaproteobacteria	Rhizobiales			Ex complex C	G10,G20,G30,H10,H20,H30
denovo1767	Bacteria	Proteobacteria	Alphaproteobacteria	Rhizobiales			Ex complex C	H20,H30
denovo2865	Bacteria	Proteobacteria	Alphaproteobacteria	Rhizobiales			Ex complex C	H20,H30
denovo2956	Bacteria	Proteobacteria	Alphaproteobacteria	Rhizobiales			Ex complex C	G20,G30,H10,H20,H30
denovo3101	Bacteria	Proteobacteria	Alphaproteobacteria	Rhizobiales			Ex complex C	H20
denovo3203	Bacteria	Proteobacteria	Alphaproteobacteria	Rhizobiales			Ex complex C	H10,H20,H30
denovo1039	Bacteria	Proteobacteria	Alphaproteobacteria	Rhodobacterales	Rhodobacteraceae	Rhodobacter	Ex complex C	H20
denovo338	Bacteria	Proteobacteria	Alphaproteobacteria	Rhodospirillales	Rhodospirillaceae	uncultured	Ex complex C	G10
denovo1646	Bacteria	Proteobacteria	Alphaproteobacteria	Rhodospirillales	Rhodospirillaceae	uncultured	Ex complex C	H30
denovo2723	Bacteria	Proteobacteria	Alphaproteobacteria	Sphingomonadales	Sphingomonadaceae	Sphingoaurantiacus	Ex complex C	H20,H30
denovo537	Bacteria	Proteobacteria	Alphaproteobacteria	Sphingomonadales	Sphingomonadaceae	Sphingomonas	Ex complex C	G20,G30
denovo1760	Bacteria	Proteobacteria	Alphaproteobacteria	Sphingomonadales	Sphingomonadaceae	Sphingomonas	Ex complex C	H10,H20,H30
denovo2244	Bacteria	Proteobacteria	Alphaproteobacteria	Sphingomonadales	Sphingomonadaceae	Sphingomonas	Ex simple C	A20,A30,B20,B30	FW305-C-94	0.99
denovo1809	Bacteria	Proteobacteria	Alphaproteobacteria	Sphingomonadales	Sphingomonadaceae	Sphingopyxis	Ex complex C	H20,H30	FW305-C-54	1
denovo2538	Bacteria	Proteobacteria	Alphaproteobacteria	Sphingomonadales	Sphingomonadaceae	Novosphingobium	Ex simple C	B10
denovo469	Bacteria	Proteobacteria	Alphaproteobacteria	Sphingomonadales	Sphingomonadaceae	uncultured	Ex simple C	C30
denovo3122	Bacteria	Proteobacteria	Alphaproteobacteria	Sphingomonadales	Sphingomonadaceae		Ex simple C	B20,C30
denovo3441	Bacteria	Proteobacteria	Alphaproteobacteria	Sphingomonadales	Sphingomonadaceae		Ex complex C	H10,H20,H30
denovo1741	Bacteria	Proteobacteria	Alphaproteobacteria				Ex complex C	H10
denovo2076	Bacteria	Proteobacteria	Alphaproteobacteria				Ex complex C	G30
denovo2322	Bacteria	Proteobacteria	Alphaproteobacteria				Ex complex C	H10,H20,H30
denovo1156	Bacteria	Proteobacteria	Gammaproteobacteria	Burkholderiales	Alcaligenaceae	Achromobacter	Ex complex C	G30,H10,H20,H30	FW305-C-114,107,13,287,31	1
denovo2145	Bacteria	Proteobacteria	Gammaproteobacteria	Burkholderiales	Comamonadaceae	Curvibacter	Ex simple C	E20,E30	FW305-C-25	0.99
denovo411	Bacteria	Proteobacteria	Gammaproteobacteria	Burkholderiales	Comamonadaceae		Ex simple C	C20,C30	FW305-C-10-12,10-24,24,29,41,83,90,268	1
denovo1078	Bacteria	Proteobacteria	Gammaproteobacteria	Burkholderiales	Comamonadaceae		Ex simple C	B10	FW305-C-20-26	0.99
denovo2249	Bacteria	Proteobacteria	Gammaproteobacteria	Burkholderiales	Comamonadaceae		Ex complex C	G30
denovo3152	Bacteria	Proteobacteria	Gammaproteobacteria	Burkholderiales	Comamonadaceae		Ex simple C	C30
denovo194	Bacteria	Proteobacteria	Gammaproteobacteria	Burkholderiales	Nitrosomonadaceae	Nitrosomonas	Ex complex C	G10,G20
denovo2498	Bacteria	Proteobacteria	Gammaproteobacteria	Burkholderiales	Nitrosomonadaceae	MND1	Ex complex C	G20,G30
denovo2818	Bacteria	Proteobacteria	Gammaproteobacteria	Burkholderiales	Nitrosomonadaceae		Ex complex C	H20,H30
denovo1112	Bacteria	Proteobacteria	Gammaproteobacteria	Burkholderiales	Oxalobacteraceae	Duganella	Ex simple C	E10,E20
denovo1480	Bacteria	Proteobacteria	Gammaproteobacteria	Burkholderiales	Oxalobacteraceae	Duganella	Ex simple C	E10
denovo3204	Bacteria	Proteobacteria	Gammaproteobacteria	Burkholderiales	Oxalobacteraceae		Ex simple C	E10,E20
denovo273	Bacteria	Proteobacteria	Gammaproteobacteria	Burkholderiales	Rhodocyclaceae	Ferribacterium	Ex simple C	E20
denovo489	Bacteria	Proteobacteria	Gammaproteobacteria	Burkholderiales	Rhodocyclaceae	Dechloromonas	Ex simple C	E20
denovo812	Bacteria	Proteobacteria	Gammaproteobacteria	Burkholderiales	Rhodocyclaceae	Dechloromonas	Both complex and simple C	E20,G10,G20	FW305-C-19	1
denovo1834	Bacteria	Proteobacteria	Gammaproteobacteria	Burkholderiales	Rhodocyclaceae		Both complex and simple C	C10,C20,C30,G30,H20,H30
denovo2566	Bacteria	Proteobacteria	Gammaproteobacteria	Burkholderiales	Rhodocyclaceae		Ex simple C	E10,E20,E30
denovo662	Bacteria	Proteobacteria	Gammaproteobacteria	Burkholderiales	TRA3-20		Ex complex C	G20
denovo2380	Bacteria	Proteobacteria	Gammaproteobacteria	Burkholderiales	TRA3-20		Ex complex C	H20
denovo2496	Bacteria	Proteobacteria	Gammaproteobacteria	Enterobacterales	Enterobacteriaceae	Escherichia-Shigella	Ex simple C	A20
denovo326	Bacteria	Proteobacteria	Gammaproteobacteria	Legionellales	Legionellaceae	Legionella	Both complex and simple C	C30,G10,G30
denovo2451	Bacteria	Proteobacteria	Gammaproteobacteria	Legionellales	Legionellaceae	Legionella	Ex complex C	H10,H20,H30
denovo2504	Bacteria	Proteobacteria	Gammaproteobacteria	Legionellales	Legionellaceae	Legionella	Ex complex C	H20,H30
denovo1790	Bacteria	Proteobacteria	Gammaproteobacteria	Pseudomonadales	Moraxellaceae	[Agitococcus] lubricus group	Ex simple C	E10
denovo2793	Bacteria	Proteobacteria	Gammaproteobacteria	Pseudomonadales	Moraxellaceae	Alkanindiges	Ex simple C	E10
denovo1079	Bacteria	Proteobacteria	Gammaproteobacteria	Pseudomonadales	Pseudomonadaceae	Pseudomonas	Ex simple C	E30
denovo2567	Bacteria	Proteobacteria	Gammaproteobacteria	Pseudomonadales	Pseudomonadaceae	Pseudomonas	Both complex and simple C	E30,G10	FW305-C-5,12	1
denovo3272	Bacteria	Proteobacteria	Gammaproteobacteria	Salinisphaerales	Solimonadaceae		Ex simple C	E10
denovo1431	Bacteria	Proteobacteria	Gammaproteobacteria				Ex simple C	B20,B30
denovo1229	Bacteria	Verrucomicrobiota	Verrucomicrobiae	Opitutales	Opitutaceae	Lacunisphaera	Ex complex C	G10,G20,G30
denovo2924	Bacteria	Verrucomicrobiota	Verrucomicrobiae	Pedosphaerales	Pedosphaeraceae	SH3-11	Ex complex C	H10,H20
denovo2995	Bacteria	Verrucomicrobiota	Verrucomicrobiae	Pedosphaerales	Pedosphaeraceae		Ex complex C	G20,G30
denovo743	Bacteria	Verrucomicrobiota	Verrucomicrobiae	Verrucomicrobiales	Verrucomicrobiaceae	Prosthecobacter	Ex complex C	H10
denovo2188	Bacteria	WPS-2					Ex simple C	E30
*A: glucose; B: Acetate; C: Benzoate; E: Oleic acid; G: Cell lysate; H: Sediment NOM
