## Supplementary material for "Culturing of ‘Unculturable’ Subsurface Microbes: Natural Organic Carbon Source Fuels the Growth of Diverse and Distinct Bacteria from Groundwater": Table S2

### Sheet: Sheet1
Isolate ID	Accession number	Identity	Phylum	Class	Order	Family	Genus	C source of enrichment culture
FW305-C-125	MK402928	99.1	Actinobacteria	Actinobacteria	Micrococcales	Microbacteriaceae	Herbiconiux	NOM
FW305-C-176A	MK402930	99.4	Actinobacteria	Actinobacteria	Micrococcales	Microbacteriaceae	Leucobacter	Cell lysate
FW305-C-176B	MN067588	99.4	Actinobacteria	Actinobacteria	Micrococcales	Microbacteriaceae	Leucobacter	Cell lysate
FW305-C-20	MK402931	99.8946	Actinobacteria	Actinobacteria	Micrococcales	Microbacteriaceae	Microbacterium	Cell lysate
FW305-C-20-19	MT160389	99.21	Actinobacteria	Actinobacteria	Micrococcales	Microbacteriaceae	Microbacterium	NOM
FW305-C-30-5	MT160390	99.92	Actinobacteria	Actinobacteria	Micrococcales	Microbacteriaceae	Microbacterium	NOM
FW305-C-179A	MN067593	98.8203	Actinobacteria	Actinobacteria	Micrococcales	Microbacteriaceae		Cell lysate
FW305-C-184B	MN067595	98.8203	Actinobacteria	Actinobacteria	Micrococcales	Microbacteriaceae		Cell lysate
FW305-C-184C	MK402929	98.8288	Actinobacteria	Actinobacteria	Micrococcales	Microbacteriaceae		Cell lysate
FW305-C-186A	MN067596	98.8193	Actinobacteria	Actinobacteria	Micrococcales	Microbacteriaceae		Cell lysate
FW305-C-240C	MN067599	98.8203	Actinobacteria	Actinobacteria	Micrococcales	Microbacteriaceae		Cell lysate
FW305-C-243A	MN067601	98.8203	Actinobacteria	Actinobacteria	Micrococcales	Microbacteriaceae		Cell lysate
FW305-C-20-9	MT210153	99.77	Actinobacteria	Actinobacteria	Micrococcales	Micrococcaceae	Micrococcus	NOM
FW305-C-261	MK559506	99.8446	Actinobacteria	Actinobacteria	Micrococcales	Micrococcaceae		Cell lysate
FW305-C-256	MK559505	100	Actinobacteria	Actinobacteria	Micrococcales	Micrococcaceae	Paenarthrobacter	NOM
FW305-C-257	MN067573	100	Actinobacteria	Actinobacteria	Micrococcales	Micrococcaceae	Paenarthrobacter	NOM
FW305-C-49	MK402932	98.9138	Bacteroidetes	Bacteroidia	Chitinophagales	Chitinophagaceae	Sediminibacterium	Cell lysate
FW305-C-61	MN067618	98.5549	Bacteroidetes	Bacteroidia	Chitinophagales	Chitinophagaceae	Sediminibacterium	Cell lysate
FW305-C-178	MK402933	98.6861	Bacteroidetes	Bacteroidia	Chitinophagales	Chitinophagaceae	Sediminibacterium	Cell lysate
FW305-C-188	MN067665	98.6919	Bacteroidetes	Bacteroidia	Chitinophagales	Chitinophagaceae	Sediminibacterium	Cell lysate
FW305-C-203	MN067671	98.6861	Bacteroidetes	Bacteroidia	Chitinophagales	Chitinophagaceae	Sediminibacterium	Cell lysate
FW305-C-269	MK559507	96.1001	Bacteroidetes	Bacteroidia	Chitinophagales	Chitinophagaceae	Sediminibacterium	Cell lysate
FW305-C-271	MN067555	96.261	Bacteroidetes	Bacteroidia	Chitinophagales	Chitinophagaceae	Sediminibacterium	Cell lysate
FW305-C-272	MN067578	96.2637	Bacteroidetes	Bacteroidia	Chitinophagales	Chitinophagaceae	Sediminibacterium	Cell lysate
FW305-C-286	MN067568	96.1481	Bacteroidetes	Bacteroidia	Chitinophagales	Chitinophagaceae	Sediminibacterium	Cell lysate
FW305-C-185	MK402934	97.8979	Bacteroidetes	Bacteroidia	Chitinophagales	Chitinophagaceae	Terrimonas	Cell lysate
FW305-C-84	MK402937	94.1	Bacteroidetes	Bacteroidia	Cytophagales	Spirosomaceae	Dyadobacter	NOM
FW305-C-87	MN067631	94.2	Bacteroidetes	Bacteroidia	Cytophagales	Spirosomaceae	Dyadobacter	NOM
FW305-C-96	MN067636	94.2	Bacteroidetes	Bacteroidia	Cytophagales	Spirosomaceae	Dyadobacter	NOM
FW305-C-105	MN067638	94.2	Bacteroidetes	Bacteroidia	Cytophagales	Spirosomaceae	Dyadobacter	NOM
FW305-C-110	MN067642	94.2	Bacteroidetes	Bacteroidia	Cytophagales	Spirosomaceae	Dyadobacter	NOM
FW305-C-113	MN067643	94.2	Bacteroidetes	Bacteroidia	Cytophagales	Spirosomaceae	Dyadobacter	NOM
FW305-C-127	MN067650	94.1	Bacteroidetes	Bacteroidia	Cytophagales	Spirosomaceae	Dyadobacter	NOM
FW305-C-80	MK402936	97.8614	Bacteroidetes	Bacteroidia	Cytophagales	Spirosomaceae	Emticicia	NOM
FW305-C-30-33	MT160393	97.84	Bacteroidetes	Bacteroidia	Cytophagales	Spirosomaceae	Emticicia	NOM
FW305-C-70	MK402935	99	Bacteroidetes	Bacteroidia	Cytophagales	Spirosomaceae	Flectobacillus	NOM
FW305-C-79	MN067628	99.6294	Bacteroidetes	Bacteroidia	Cytophagales	Spirosomaceae	Flectobacillus	NOM
FW305-C-258	MN067574	99.6263	Bacteroidetes	Bacteroidia	Cytophagales	Spirosomaceae	Flectobacillus	NOM
FW305-C-263	MN067553	99.5529	Bacteroidetes	Bacteroidia	Cytophagales	Spirosomaceae	Flectobacillus	NOM
FW305-C-264	MN067554	99.6263	Bacteroidetes	Bacteroidia	Cytophagales	Spirosomaceae	Flectobacillus	NOM
FW305-C-265	MN067576	99.6266	Bacteroidetes	Bacteroidia	Cytophagales	Spirosomaceae	Flectobacillus	NOM
FW305-C-293	MN067582	99.628	Bacteroidetes	Bacteroidia	Cytophagales	Spirosomaceae	Flectobacillus	NOM
FW305-C-20-21	MT160392	98.12	Bacteroidetes	Bacteroidia	Cytophagales	Spirosomaceae	Spirosoma	NOM
FW305-C-10-5	MT160391	96.5	Bacteroidetes	Bacteroidia	Flavobacteriales	Flavobacteriaceae	Flavobacterium	NOM
FW305-C-21	MK402939	96.3289	Bacteroidetes	Bacteroidia	Sphingobacteriales	env.OPS 17		Cell lysate
FW305-C-23	MN067550	96.5142	Bacteroidetes	Bacteroidia	Sphingobacteriales	env.OPS 17		Cell lysate
FW305-C-75	MK402938	98.3	Bacteroidetes	Bacteroidia	Sphingobacteriales	Sphingobacteriaceae	Pedobacter	NOM
FW305-C-78	MN067627	97.9	Bacteroidetes	Bacteroidia	Sphingobacteriales	Sphingobacteriaceae	Pedobacter	NOM
FW305-C-277	MN067579	97.7	Bacteroidetes	Bacteroidia	Sphingobacteriales	Sphingobacteriaceae	Pedobacter	NOM
FW305-C-10-2	MT160394	100	Deinococcota	Deinococci	Deinococcales	Deinococcaceae	Deinococcus	NOM
FW305-C-20-7	MT160395	100	Deinococcota	Deinococci	Deinococcales	Deinococcaceae	Deinococcus	NOM
FW305-C-191	MK402940	99.5928	Firmicutes	Bacilli	Bacillales	Bacillaceae	Bacillus	Cell lysate
FW305-C-196	MN067667	99.5958	Firmicutes	Bacilli	Bacillales	Bacillaceae	Bacillus	NOM
FW305-C-190	MK402943	99.2837	Firmicutes	Bacilli	Bacillales	Paenibacillaceae	Paenibacillus	Cell lysate
FW305-C-202	MK402944	99.7118	Firmicutes	Bacilli	Bacillales	Paenibacillaceae	Paenibacillus	Cell lysate
FW305-C-1	MK402942	100	Firmicutes	Bacilli	Brevibacillales	Brevibacillaceae	Brevibacillus	Cell lysate
FW305-C-11	MN067603	99.8556	Firmicutes	Bacilli	Brevibacillales	Brevibacillaceae	Brevibacillus	Cell lysate
FW305-C-34	MN067608	100	Firmicutes	Bacilli	Brevibacillales	Brevibacillaceae	Brevibacillus	Cell lysate
FW305-C-48	MK402941	99.7097	Firmicutes	Bacilli	Brevibacillales	Brevibacillaceae	Brevibacillus	Cell lysate
FW305-C-62	MN067619	100	Firmicutes	Bacilli	Brevibacillales	Brevibacillaceae	Brevibacillus	Cell lysate
FW305-C-68	MN067622	99.8544	Firmicutes	Bacilli	Brevibacillales	Brevibacillaceae	Brevibacillus	NOM
FW305-C-69	MN067623	100	Firmicutes	Bacilli	Brevibacillales	Brevibacillaceae	Brevibacillus	NOM
FW305-C-72	MN067624	100	Firmicutes	Bacilli	Brevibacillales	Brevibacillaceae	Brevibacillus	NOM
FW305-C-126	MN067649	100	Firmicutes	Bacilli	Brevibacillales	Brevibacillaceae	Brevibacillus	NOM
FW305-C-192	MN067666	99.7104	Firmicutes	Bacilli	Brevibacillales	Brevibacillaceae	Brevibacillus	Cell lysate
FW305-C-197	MN067668	99.8555	Firmicutes	Bacilli	Brevibacillales	Brevibacillaceae	Brevibacillus	NOM
FW305-C-200	MN067669	100	Firmicutes	Bacilli	Brevibacillales	Brevibacillaceae	Brevibacillus	Cell lysate
FW305-C-201	MN067670	100	Firmicutes	Bacilli	Brevibacillales	Brevibacillaceae	Brevibacillus	Cell lysate
FW305-C-205	MN067672	100	Firmicutes	Bacilli	Brevibacillales	Brevibacillaceae	Brevibacillus	NOM
FW305-C-206	MN067673	100	Firmicutes	Bacilli	Brevibacillales	Brevibacillaceae	Brevibacillus	NOM
FW305-C-207	MN067674	100	Firmicutes	Bacilli	Brevibacillales	Brevibacillaceae	Brevibacillus	NOM
FW305-C-208	MN067675	100	Firmicutes	Bacilli	Brevibacillales	Brevibacillaceae	Brevibacillus	NOM
FW305-C-209	MN067676	100	Firmicutes	Bacilli	Brevibacillales	Brevibacillaceae	Brevibacillus	NOM
FW305-C-210	MN067677	100	Firmicutes	Bacilli	Brevibacillales	Brevibacillaceae	Brevibacillus	NOM
FW305-C-211	MN067678	99.856	Firmicutes	Bacilli	Brevibacillales	Brevibacillaceae	Brevibacillus	NOM
FW305-C-103	MK402958	97.9821	Proteobacteria	Alphaproteobacteria	Acetobacterales	Acetobacteraceae	Roseomonas	NOM
FW305-C-119	MK402959	97.5	Proteobacteria	Alphaproteobacteria	Acetobacterales	Acetobacteraceae	Roseomonas	NOM
FW305-C-136D	MN305721	95.78	Proteobacteria	Alphaproteobacteria	Acetobacterales	Acetobacteraceae	Roseococcus	NOM
FW305-C-18	MK402945	100	Proteobacteria	Alphaproteobacteria	Caulobacterales	Caulobacteraceae	Brevundimonas	Cell lysate
FW305-C-20-1	MT160402	100	Proteobacteria	Alphaproteobacteria	Caulobacterales	Caulobacteraceae	Brevundimonas	NOM
FW305-C-30-13	MT160403	99.92	Proteobacteria	Alphaproteobacteria	Caulobacterales	Caulobacteraceae	Brevundimonas	NOM
FW305-C-128	MK402946	99.5492	Proteobacteria	Alphaproteobacteria	Caulobacterales	Caulobacteraceae	Caulobacter	NOM
FW305-C-130	MK402947	98.2823	Proteobacteria	Alphaproteobacteria	Caulobacterales	Caulobacteraceae	Caulobacter	NOM
FW305-C-74	MK402952	100	Proteobacteria	Alphaproteobacteria	Rhizobiales	Beijerinckiaceae	Bosea	NOM
FW305-C-92	MK402950	99.8506	Proteobacteria	Alphaproteobacteria	Rhizobiales	Beijerinckiaceae	Bosea	NOM
FW305-C-101	MK402951	99.7006	Proteobacteria	Alphaproteobacteria	Rhizobiales	Beijerinckiaceae	Bosea	NOM
FW305-C-116	MN067645	99.8516	Proteobacteria	Alphaproteobacteria	Rhizobiales	Beijerinckiaceae	Bosea	NOM
FW305-C-117	MN067646	100	Proteobacteria	Alphaproteobacteria	Rhizobiales	Beijerinckiaceae	Bosea	NOM
FW305-C-121	MN067647	100	Proteobacteria	Alphaproteobacteria	Rhizobiales	Beijerinckiaceae	Bosea	NOM
FW305-C-275	MN067558	100	Proteobacteria	Alphaproteobacteria	Rhizobiales	Beijerinckiaceae	Bosea	NOM
FW305-C-198	MK402954	99.6983	Proteobacteria	Alphaproteobacteria	Rhizobiales	Beijerinckiaceae	Methylobacterium-Methylorubrum	NOM
FW305-C-47	MK402953	99.2	Proteobacteria	Alphaproteobacteria	Rhizobiales	Devosiaceae	Devosia	Cell lysate
FW305-C-77	MN067626	99.1304	Proteobacteria	Alphaproteobacteria	Rhizobiales	Devosiaceae	Devosia	NOM
FW305-C-91	MN067634	99.1304	Proteobacteria	Alphaproteobacteria	Rhizobiales	Devosiaceae	Devosia	NOM
FW305-C-93	MN067635	99.1304	Proteobacteria	Alphaproteobacteria	Rhizobiales	Devosiaceae	Devosia	NOM
FW305-C-99	MN067637	99.1304	Proteobacteria	Alphaproteobacteria	Rhizobiales	Devosiaceae	Devosia	NOM
FW305-C-106	MN067639	99.1304	Proteobacteria	Alphaproteobacteria	Rhizobiales	Devosiaceae	Devosia	NOM
FW305-C-123	MN067648	99.1304	Proteobacteria	Alphaproteobacteria	Rhizobiales	Devosiaceae	Devosia	NOM
FW305-C-141	MN067653	99.4	Proteobacteria	Alphaproteobacteria	Rhizobiales	Devosiaceae	Devosia	NOM
FW305-C-149	MN067659	98.7795	Proteobacteria	Alphaproteobacteria	Rhizobiales	Devosiaceae	Devosia	NOM
FW305-C-156	MN067663	99.3	Proteobacteria	Alphaproteobacteria	Rhizobiales	Devosiaceae	Devosia	NOM
FW305-C-176I	MK402957	99.5268	Proteobacteria	Alphaproteobacteria	Rhizobiales	Rhizobiaceae	Allorhizobium-Neorhizobium-Pararhizobium-Rhizobium	Cell lysate
FW305-C-52	MK402949	100	Proteobacteria	Alphaproteobacteria	Rhizobiales	Rhizobiaceae	Aminobacter	Cell lysate
FW305-C-20-5	MT160400	99.93	Proteobacteria	Alphaproteobacteria	Rhizobiales	Rhizobiaceae	Aminobacter	NOM
FW305-C-10-16	MT160396	99.85	Proteobacteria	Alphaproteobacteria	Rhizobiales	Rhizobiaceae	Ensifer	NOM
FW305-C-10-9	MT160397	99.7	Proteobacteria	Alphaproteobacteria	Rhizobiales	Rhizobiaceae	Ensifer	NOM
FW305-C-20-14	MT160398	98.89	Proteobacteria	Alphaproteobacteria	Rhizobiales	Rhizobiaceae	Shinella	NOM
FW305-C-30-9	MT160399	98.91	Proteobacteria	Alphaproteobacteria	Rhizobiales	Rhizobiaceae	Shinella	NOM
FW305-C-8	MK402956	95.85	Proteobacteria	Alphaproteobacteria	Rhizobiales	Rhizobiaceae		Cell lysate
FW305-C-26	MN067583	95.8785	Proteobacteria	Alphaproteobacteria	Rhizobiales	Rhizobiaceae		Cell lysate
FW305-C-27	MN067584	95.8993	Proteobacteria	Alphaproteobacteria	Rhizobiales	Rhizobiaceae		Cell lysate
FW305-C-30	MN067585	95.8755	Proteobacteria	Alphaproteobacteria	Rhizobiales	Rhizobiaceae		Cell lysate
FW305-C-39	MN067586	95.8815	Proteobacteria	Alphaproteobacteria	Rhizobiales	Rhizobiaceae		Cell lysate
FW305-C-43	MN067587	95.8815	Proteobacteria	Alphaproteobacteria	Rhizobiales	Rhizobiaceae		Cell lysate
FW305-C-134A	MK402966	98.3643	Proteobacteria	Alphaproteobacteria	Rhizobiales	Rhizobiales-Incertae-Sedis	Phreatobacter	NOM
FW305-C-112	MK402955	99.7761	Proteobacteria	Alphaproteobacteria	Rhizobiales	Rhizobiales-Incertae-Sedis	Nordella	NOM
FW305-C-122	MK402948	99.6047	Proteobacteria	Alphaproteobacteria	Rhizobiales	Xanthobacteraceae	Afipia	NOM
FW305-C-53	MK402962	99.9248	Proteobacteria	Alphaproteobacteria	Sphingomonadales	Sphingomonadaceae	Novosphingobium	Cell lysate
FW305-C-63	MN067620	99.9248	Proteobacteria	Alphaproteobacteria	Sphingomonadales	Sphingomonadaceae	Novosphingobium	Cell lysate
FW305-C-66	MN067621	99.9248	Proteobacteria	Alphaproteobacteria	Sphingomonadales	Sphingomonadaceae	Novosphingobium	Cell lysate
FW305-C-71	MK402960	99	Proteobacteria	Alphaproteobacteria	Sphingomonadales	Sphingomonadaceae	Novosphingobium	NOM
FW305-C-76	MN067625	98.6	Proteobacteria	Alphaproteobacteria	Sphingomonadales	Sphingomonadaceae	Novosphingobium	NOM
FW305-C-111	MK402961	98.6517	Proteobacteria	Alphaproteobacteria	Sphingomonadales	Sphingomonadaceae	Novosphingobium	NOM
FW305-C-137	MN067651	99	Proteobacteria	Alphaproteobacteria	Sphingomonadales	Sphingomonadaceae	Novosphingobium	NOM
FW305-C-184A	MN067594	99.852	Proteobacteria	Alphaproteobacteria	Sphingomonadales	Sphingomonadaceae	Novosphingobium	Cell lysate
FW305-C-240A	MN067597	99.8516	Proteobacteria	Alphaproteobacteria	Sphingomonadales	Sphingomonadaceae	Novosphingobium	Cell lysate
FW305-C-247	MK559503	98.392	Proteobacteria	Alphaproteobacteria	Sphingomonadales	Sphingomonadaceae	Novosphingobium	NOM
FW305-C-291	MN067570	98.4055	Proteobacteria	Alphaproteobacteria	Sphingomonadales	Sphingomonadaceae	Novosphingobium	NOM
FW305-C-56	MK402964	99.3327	Proteobacteria	Alphaproteobacteria	Sphingomonadales	Sphingomonadaceae	Sphingomonas	Cell lysate
FW305-C-94	MK402963	99.3263	Proteobacteria	Alphaproteobacteria	Sphingomonadales	Sphingomonadaceae	Sphingomonas	NOM
FW305-C-54	MK402965	99.0262	Proteobacteria	Alphaproteobacteria	Sphingomonadales	Sphingomonadaceae	Sphingopyxis	Cell lysate
FW305-C-20-25	MT160401	98.54	Proteobacteria	Alphaproteobacteria	Sphingomonadales	Sphingomonadaceae	Sphingopyxis	NOM
FW305-C-13	MN067605	99.9273	Proteobacteria	Gammaproteobacteria	Burkholderiales	Alcaligenaceae		Cell lysate
FW305-C-28	MK402967	99.9272	Proteobacteria	Gammaproteobacteria	Burkholderiales	Alcaligenaceae		Cell lysate
FW305-C-31	MK402968	99.9274	Proteobacteria	Gammaproteobacteria	Burkholderiales	Alcaligenaceae		Cell lysate
FW305-C-107	MN067640	99.8559	Proteobacteria	Gammaproteobacteria	Burkholderiales	Alcaligenaceae		NOM
FW305-C-114	MN067644	99.8557	Proteobacteria	Gammaproteobacteria	Burkholderiales	Alcaligenaceae		NOM
FW305-C-287	MN067580	99.9266	Proteobacteria	Gammaproteobacteria	Burkholderiales	Alcaligenaceae		Cell lysate
FW305-C-176C	MK402970	99.6255	Proteobacteria	Gammaproteobacteria	Burkholderiales	Burkholderiaceae	Cupriavidus	Cell lysate
FW305-C-176D	MN067589	99.6255	Proteobacteria	Gammaproteobacteria	Burkholderiales	Burkholderiaceae	Cupriavidus	Cell lysate
FW305-C-176E	MN067590	99.6255	Proteobacteria	Gammaproteobacteria	Burkholderiales	Burkholderiaceae	Cupriavidus	Cell lysate
FW305-C-176F	MN067591	99.6255	Proteobacteria	Gammaproteobacteria	Burkholderiales	Burkholderiaceae	Cupriavidus	Cell lysate
FW305-C-176H	MN067592	99.6255	Proteobacteria	Gammaproteobacteria	Burkholderiales	Burkholderiaceae	Cupriavidus	Cell lysate
FW305-C-25	MK402969	99.1285	Proteobacteria	Gammaproteobacteria	Burkholderiales	Comamonadaceae	Acidovorax	Cell lysate
FW305-C-20-26	MT160404	99.6	Proteobacteria	Gammaproteobacteria	Burkholderiales	Comamonadaceae	Acidovorax	NOM
FW305-C-255	MN067551	100	Proteobacteria	Gammaproteobacteria	Burkholderiales	Comamonadaceae	Variovorax	Cell lysate
FW305-C-260	MN067552	100	Proteobacteria	Gammaproteobacteria	Burkholderiales	Comamonadaceae	Variovorax	Cell lysate
FW305-C-254	MN067572	100	Proteobacteria	Gammaproteobacteria	Burkholderiales	Comamonadaceae	Variovorax	Cell lysate
FW305-C-262	MN067575	100	Proteobacteria	Gammaproteobacteria	Burkholderiales	Comamonadaceae	Variovorax	Cell lysate
FW305-C-15	MN067606	100	Proteobacteria	Gammaproteobacteria	Burkholderiales	Comamonadaceae	Variovorax	Cell lysate
FW305-C-7	MK402973	100	Proteobacteria	Gammaproteobacteria	Burkholderiales	Comamonadaceae	Variovorax	Cell lysate
FW305-C-288	MN067581	100	Proteobacteria	Gammaproteobacteria	Burkholderiales	Comamonadaceae	Variovorax	Cell lysate
FW305-C-136	MK402971	98.9059	Proteobacteria	Gammaproteobacteria	Burkholderiales	Comamonadaceae		NOM
FW305-C-140	MN067652	98.9059	Proteobacteria	Gammaproteobacteria	Burkholderiales	Comamonadaceae		NOM
FW305-C-142	MN067654	98.9075	Proteobacteria	Gammaproteobacteria	Burkholderiales	Comamonadaceae		NOM
FW305-C-143	MN067655	98.9107	Proteobacteria	Gammaproteobacteria	Burkholderiales	Comamonadaceae		NOM
FW305-C-144	MN067656	98.9067	Proteobacteria	Gammaproteobacteria	Burkholderiales	Comamonadaceae		NOM
FW305-C-145	MN067657	98.8636	Proteobacteria	Gammaproteobacteria	Burkholderiales	Comamonadaceae		NOM
FW305-C-146	MN067658	98.6706	Proteobacteria	Gammaproteobacteria	Burkholderiales	Comamonadaceae		NOM
FW305-C-152	MN067660	98.9067	Proteobacteria	Gammaproteobacteria	Burkholderiales	Comamonadaceae		NOM
FW305-C-154	MN067661	98.8114	Proteobacteria	Gammaproteobacteria	Burkholderiales	Comamonadaceae		NOM
FW305-C-155	MN067662	98.9051	Proteobacteria	Gammaproteobacteria	Burkholderiales	Comamonadaceae		NOM
FW305-C-159	MN067664	98.9067	Proteobacteria	Gammaproteobacteria	Burkholderiales	Comamonadaceae		NOM
FW305-C-213	MN067679	98.9099	Proteobacteria	Gammaproteobacteria	Burkholderiales	Comamonadaceae		NOM
FW305-C-214	MN067680	98.9099	Proteobacteria	Gammaproteobacteria	Burkholderiales	Comamonadaceae		NOM
FW305-C-215	MN067681	98.9027	Proteobacteria	Gammaproteobacteria	Burkholderiales	Comamonadaceae		NOM
FW305-C-218	MN067682	98.9003	Proteobacteria	Gammaproteobacteria	Burkholderiales	Comamonadaceae		NOM
FW305-C-219	MN067683	98.9019	Proteobacteria	Gammaproteobacteria	Burkholderiales	Comamonadaceae		NOM
FW305-C-221	MN067684	98.9011	Proteobacteria	Gammaproteobacteria	Burkholderiales	Comamonadaceae		NOM
FW305-C-222	MN067685	98.9003	Proteobacteria	Gammaproteobacteria	Burkholderiales	Comamonadaceae		NOM
FW305-C-225	MN067686	98.8987	Proteobacteria	Gammaproteobacteria	Burkholderiales	Comamonadaceae		NOM
FW305-C-226	MN067687	98.9075	Proteobacteria	Gammaproteobacteria	Burkholderiales	Comamonadaceae		NOM
FW305-C-227	MN067688	98.8872	Proteobacteria	Gammaproteobacteria	Burkholderiales	Comamonadaceae		NOM
FW305-C-229	MN067689	98.9067	Proteobacteria	Gammaproteobacteria	Burkholderiales	Comamonadaceae		NOM
FW305-C-240B	MN067598	98.9224	Proteobacteria	Gammaproteobacteria	Burkholderiales	Comamonadaceae		Cell lysate
FW305-C-240D	MN067600	98.9216	Proteobacteria	Gammaproteobacteria	Burkholderiales	Comamonadaceae		Cell lysate
FW305-C-24	MK402972	99.9274	Proteobacteria	Gammaproteobacteria	Burkholderiales	Comamonadaceae		Cell lysate
FW305-C-268	MN067577	99.9268	Proteobacteria	Gammaproteobacteria	Burkholderiales	Comamonadaceae		NOM
FW305-C-29	MN067607	99.9271	Proteobacteria	Gammaproteobacteria	Burkholderiales	Comamonadaceae		Cell lysate
FW305-C-41	MN067610	99.9273	Proteobacteria	Gammaproteobacteria	Burkholderiales	Comamonadaceae		Cell lysate
FW305-C-83	MN067629	99.9277	Proteobacteria	Gammaproteobacteria	Burkholderiales	Comamonadaceae		NOM
FW305-C-90	MN067633	99.9278	Proteobacteria	Gammaproteobacteria	Burkholderiales	Comamonadaceae		NOM
FW305-C-294	MK559509	98.494	Proteobacteria	Gammaproteobacteria	Burkholderiales	Comamonadaceae		NOM
FW305-C-10-12	MT160405	100	Proteobacteria	Gammaproteobacteria	Burkholderiales	Comamonadaceae		NOM
FW305-C-10-24	MT160406	99.71	Proteobacteria	Gammaproteobacteria	Burkholderiales	Comamonadaceae		NOM
FW305-C-20-3	MT160407	99.86	Proteobacteria	Gammaproteobacteria	Burkholderiales	Comamonadaceae		NOM
FW305-C-30-18	MT160408	99.72	Proteobacteria	Gammaproteobacteria	Burkholderiales	Comamonadaceae		NOM
FW305-C-30-23	MT160409	99.93	Proteobacteria	Gammaproteobacteria	Burkholderiales	Comamonadaceae		NOM
FW305-C-19	MK402974	99.8561	Proteobacteria	Gammaproteobacteria	Burkholderiales	Rhodocyclaceae	Dechloromonas	Cell lysate
FW305-C-5	MK402978	100	Proteobacteria	Gammaproteobacteria	Pseudomonadales	Pseudomonadaceae	Pseudomonas	Cell lysate
FW305-C-12	MN067604	100	Proteobacteria	Gammaproteobacteria	Pseudomonadales	Pseudomonadaceae	Pseudomonas	Cell lysate
FW305-C-40	MK402975	99.0663	Proteobacteria	Gammaproteobacteria	Salinisphaerales	Solimonadaceae	Hydrocarboniphaga	Cell lysate
FW305-C-50	MN067611	99.0663	Proteobacteria	Gammaproteobacteria	Salinisphaerales	Solimonadaceae	Hydrocarboniphaga	Cell lysate
FW305-C-51	MN067612	99.0663	Proteobacteria	Gammaproteobacteria	Salinisphaerales	Solimonadaceae	Hydrocarboniphaga	Cell lysate
FW305-C-55	MN067613	99.0663	Proteobacteria	Gammaproteobacteria	Salinisphaerales	Solimonadaceae	Hydrocarboniphaga	Cell lysate
FW305-C-57	MN067614	99.0663	Proteobacteria	Gammaproteobacteria	Salinisphaerales	Solimonadaceae	Hydrocarboniphaga	Cell lysate
FW305-C-58	MN067615	99.0663	Proteobacteria	Gammaproteobacteria	Salinisphaerales	Solimonadaceae	Hydrocarboniphaga	Cell lysate
FW305-C-59	MN067616	99.0663	Proteobacteria	Gammaproteobacteria	Salinisphaerales	Solimonadaceae	Hydrocarboniphaga	Cell lysate
FW305-C-10	MN067602	93.2836	Proteobacteria	Gammaproteobacteria	Salinisphaerales	Solimonadaceae	uncultured	Cell lysate
FW305-C-60	MN067617	93.2836	Proteobacteria	Gammaproteobacteria	Salinisphaerales	Solimonadaceae	uncultured	Cell lysate
FW305-C-270	MK559508	93.4641	Proteobacteria	Gammaproteobacteria	Salinisphaerales	Solimonadaceae	uncultured	Cell lysate
FW305-C-274	MN067557	93.2836	Proteobacteria	Gammaproteobacteria	Salinisphaerales	Solimonadaceae	uncultured	NOM
FW305-C-276	MN067559	93.2836	Proteobacteria	Gammaproteobacteria	Salinisphaerales	Solimonadaceae	uncultured	NOM
FW305-C-278	MN067560	93.2836	Proteobacteria	Gammaproteobacteria	Salinisphaerales	Solimonadaceae	uncultured	Cell lysate
FW305-C-279	MN067561	93.2836	Proteobacteria	Gammaproteobacteria	Salinisphaerales	Solimonadaceae	uncultured	Cell lysate
FW305-C-280	MN067562	93.2836	Proteobacteria	Gammaproteobacteria	Salinisphaerales	Solimonadaceae	uncultured	Cell lysate
FW305-C-281	MN067563	93.4641	Proteobacteria	Gammaproteobacteria	Salinisphaerales	Solimonadaceae	uncultured	NOM
FW305-C-282	MN067564	93.2836	Proteobacteria	Gammaproteobacteria	Salinisphaerales	Solimonadaceae	uncultured	NOM
FW305-C-284	MN067566	93.4457	Proteobacteria	Gammaproteobacteria	Salinisphaerales	Solimonadaceae	uncultured	NOM
FW305-C-290	MN067569	93.2836	Proteobacteria	Gammaproteobacteria	Salinisphaerales	Solimonadaceae	uncultured	NOM
FW305-C-292	MN067571	93.4641	Proteobacteria	Gammaproteobacteria	Salinisphaerales	Solimonadaceae	uncultured	NOM
FW305-C-2	MK402976	93.2836	Proteobacteria	Gammaproteobacteria	Salinisphaerales	Solimonadaceae		Cell lysate
FW305-C-35	MN067609	93.2836	Proteobacteria	Gammaproteobacteria	Salinisphaerales	Solimonadaceae		Cell lysate
FW305-C-86	MN067630	93.4641	Proteobacteria	Gammaproteobacteria	Salinisphaerales	Solimonadaceae		NOM
FW305-C-89	MN067632	93.2836	Proteobacteria	Gammaproteobacteria	Salinisphaerales	Solimonadaceae		NOM
FW305-C-108	MN067641	93.2836	Proteobacteria	Gammaproteobacteria	Salinisphaerales	Solimonadaceae		NOM
FW305-C-273	MN067556	93.2836	Proteobacteria	Gammaproteobacteria	Salinisphaerales	Solimonadaceae		NOM
FW305-C-283	MN067565	93.4641	Proteobacteria	Gammaproteobacteria	Salinisphaerales	Solimonadaceae		NOM
FW305-C-285	MN067567	93.4641	Proteobacteria	Gammaproteobacteria	Salinisphaerales	Solimonadaceae		Cell lysate
FW305-C-30-12	MT160410	93.38	Proteobacteria	Gammaproteobacteria	Salinisphaerales	Solimonadaceae		Cell lysate
FW305-C-3	MK402977	94.6	Proteobacteria	Gammaproteobacteria	Salinisphaerales	Solimonadaceae		NOM
FW305-C-252	MK559504	99.814	Proteobacteria	Gammaproteobacteria	Xanthomonadales	Xanthomonadaceae	Stenotrophomonas	Cell lysate
