## Supplementary material for "Culturing of ‘Unculturable’ Subsurface Microbes: Natural Organic Carbon Source Fuels the Growth of Diverse and Distinct Bacteria from Groundwater": Table S3

### Sheet: Sheet1
Isolate ID	Accession number	Identity	Phylum	Class	Order	Family	Genus
FW305-C-125	MK402928	99.1	Actinobacteria	Actinobacteria	Micrococcales	Microbacteriaceae	Herbiconiux
FW305-C-176A	MK402930	99.4	Actinobacteria	Actinobacteria	Micrococcales	Microbacteriaceae	Leucobacter
FW305-C-20-19	MT160389	99.21	Actinobacteria	Actinobacteria	Micrococcales	Microbacteriaceae	Microbacterium
FW305-C-179A	MN067593	98.8203	Actinobacteria	Actinobacteria	Micrococcales	Microbacteriaceae
FW305-C-20-9	MT210153	99.77	Actinobacteria	Actinobacteria	Micrococcales	Micrococcaceae	Micrococcus
FW305-C-261	MK559506	99.8446	Actinobacteria	Actinobacteria	Micrococcales	Micrococcaceae
FW305-C-256	MK559505	100	Actinobacteria	Actinobacteria	Micrococcales	Micrococcaceae	Paenarthrobacter
FW305-C-61	MN067618	98.5549	Bacteroidetes	Bacteroidia	Chitinophagales	Chitinophagaceae	Sediminibacterium
FW305-C-269	MK559507	96.1001	Bacteroidetes	Bacteroidia	Chitinophagales	Chitinophagaceae	Sediminibacterium
FW305-C-185	MK402934	97.8979	Bacteroidetes	Bacteroidia	Chitinophagales	Chitinophagaceae	Terrimonas
FW305-C-84	MK402937	94.1	Bacteroidetes	Bacteroidia	Cytophagales	Spirosomaceae	Dyadobacter
FW305-C-80	MK402936	97.8614	Bacteroidetes	Bacteroidia	Cytophagales	Spirosomaceae	Emticicia
FW305-C-70	MK402935	99	Bacteroidetes	Bacteroidia	Cytophagales	Spirosomaceae	Flectobacillus
FW305-C-20-21	MT160392	98.12	Bacteroidetes	Bacteroidia	Cytophagales	Spirosomaceae	Spirosoma
FW305-C-10-5	MT160391	96.5	Bacteroidetes	Bacteroidia	Flavobacteriales	Flavobacteriaceae	Flavobacterium
FW305-C-21	MK402939	96.3289	Bacteroidetes	Bacteroidia	Sphingobacteriales	env.OPS 17
FW305-C-277	MN067579	97.7	Bacteroidetes	Bacteroidia	Sphingobacteriales	Sphingobacteriaceae	Pedobacter
FW305-C-10-2	MT160394	100	Deinococcota	Deinococci	Deinococcales	Deinococcaceae	Deinococcus
FW305-C-191	MK402940	99.5928	Firmicutes	Bacilli	Bacillales	Bacillaceae	Bacillus
FW305-C-190	MK402943	99.2837	Firmicutes	Bacilli	Bacillales	Paenibacillaceae	Paenibacillus
FW305-C-202	MK402944	99.7118	Firmicutes	Bacilli	Bacillales	Paenibacillaceae	Paenibacillus
FW305-C-11	MN067603	99.8556	Firmicutes	Bacilli	Brevibacillales	Brevibacillaceae	Brevibacillus
FW305-C-103	MK402958	97.9821	Proteobacteria	Alphaproteobacteria	Acetobacterales	Acetobacteraceae	Roseomonas
FW305-C-119	MK402959	97.5	Proteobacteria	Alphaproteobacteria	Acetobacterales	Acetobacteraceae	Roseomonas
FW305-C-136D	MN305721	95.78	Proteobacteria	Alphaproteobacteria	Acetobacterales	Acetobacteraceae	Roseococcus
FW305-C-18	MK402945	100	Proteobacteria	Alphaproteobacteria	Caulobacterales	Caulobacteraceae	Brevundimonas
FW305-C-128	MK402946	99.5492	Proteobacteria	Alphaproteobacteria	Caulobacterales	Caulobacteraceae	Caulobacter
FW305-C-130	MK402947	98.2823	Proteobacteria	Alphaproteobacteria	Caulobacterales	Caulobacteraceae	Caulobacter
FW305-C-101	MK402951	99.7006	Proteobacteria	Alphaproteobacteria	Rhizobiales	Beijerinckiaceae	Bosea
FW305-C-198	MK402954	99.6983	Proteobacteria	Alphaproteobacteria	Rhizobiales	Beijerinckiaceae	Methylobacterium-Methylorubrum
FW305-C-149	MN067659	98.7795	Proteobacteria	Alphaproteobacteria	Rhizobiales	Devosiaceae	Devosia
FW305-C-176I	MK402957	99.5268	Proteobacteria	Alphaproteobacteria	Rhizobiales	Rhizobiaceae	Allorhizobium-Neorhizobium-Pararhizobium-Rhizobium
FW305-C-52	MK402949	100	Proteobacteria	Alphaproteobacteria	Rhizobiales	Rhizobiaceae	Aminobacter
FW305-C-10-9	MT160397	99.7	Proteobacteria	Alphaproteobacteria	Rhizobiales	Rhizobiaceae	Ensifer
FW305-C-20-14	MT160398	98.89	Proteobacteria	Alphaproteobacteria	Rhizobiales	Rhizobiaceae	Shinella
FW305-C-8	MK402956	95.85	Proteobacteria	Alphaproteobacteria	Rhizobiales	Rhizobiaceae
FW305-C-134A	MK402966	98.3643	Proteobacteria	Alphaproteobacteria	Rhizobiales	Rhizobiales-Incertae-Sedis	Phreatobacter
FW305-C-112	MK402955	99.7761	Proteobacteria	Alphaproteobacteria	Rhizobiales	Rhizobiales-Incertae-Sedis	Nordella
FW305-C-122	MK402948	99.6047	Proteobacteria	Alphaproteobacteria	Rhizobiales	Xanthobacteraceae	Afipia
FW305-C-111	MK402961	98.6517	Proteobacteria	Alphaproteobacteria	Sphingomonadales	Sphingomonadaceae	Novosphingobium
FW305-C-56	MK402964	99.3327	Proteobacteria	Alphaproteobacteria	Sphingomonadales	Sphingomonadaceae	Sphingomonas
FW305-C-20-25	MT160401	98.54	Proteobacteria	Alphaproteobacteria	Sphingomonadales	Sphingomonadaceae	Sphingopyxis
FW305-C-13	MN067605	99.9273	Proteobacteria	Gammaproteobacteria	Burkholderiales	Alcaligenaceae
FW305-C-176C	MK402970	99.6255	Proteobacteria	Gammaproteobacteria	Burkholderiales	Burkholderiaceae	Cupriavidus
FW305-C-20-26	MT160404	99.6	Proteobacteria	Gammaproteobacteria	Burkholderiales	Comamonadaceae	Acidovorax
FW305-C-7	MK402973	100	Proteobacteria	Gammaproteobacteria	Burkholderiales	Comamonadaceae	Variovorax
FW305-C-24	MK402972	99.9274	Proteobacteria	Gammaproteobacteria	Burkholderiales	Comamonadaceae
FW305-C-294	MK559509	98.494	Proteobacteria	Gammaproteobacteria	Burkholderiales	Comamonadaceae
FW305-C-19	MK402974	99.8561	Proteobacteria	Gammaproteobacteria	Burkholderiales	Rhodocyclaceae	Dechloromonas
FW305-C-5	MK402978	100	Proteobacteria	Gammaproteobacteria	Pseudomonadales	Pseudomonadaceae	Pseudomonas
FW305-C-57	MN067614	99.0663	Proteobacteria	Gammaproteobacteria	Salinisphaerales	Solimonadaceae	Hydrocarboniphaga
FW305-C-2	MK402976	93.2836	Proteobacteria	Gammaproteobacteria	Salinisphaerales	Solimonadaceae
FW305-C-3	MK402977	94.6	Proteobacteria	Gammaproteobacteria	Salinisphaerales	Solimonadaceae
FW305-C-252	MK559504	99.814	Proteobacteria	Gammaproteobacteria	Xanthomonadales	Xanthomonadaceae	Stenotrophomonas
